# Impact of cell-type and context-dependent regulatory variants on human immune traits

**DOI:** 10.1101/2020.07.20.212753

**Authors:** Zepeng Mu, Wei Wei, Benjamin Fair, Jinlin Miao, Ping Zhu, Yang I Li

## Abstract

The effects of trait-associated variants are often studied in a single relevant cell-type or context. However, for many complex traits, multiple cell-types are involved. This applies particularly to immune-related traits, for which many immune cell-types and contexts play a role. Here, we studied the impact of immune gene regulatory variants on complex traits to better understand genetic risk mediated through immune cell-types. We identified 26,271 expression quantitative trait loci (QTLs) and 23,121 splicing QTLs in 18 immune cell-types, and analyzed their overlap with trait-associated loci from 72 genome-wide association studies (GWAS). We showed that effects on RNA expression and splicing in immune cells colocalize with an average of 40.4% and 27.7% GWAS loci for immune-related and non-immune traits, respectively. Notably, we found that a large number of loci (mean: 14%) colocalize with splicing QTLs but not expression QTLs. The 60% GWAS loci without colocalization harbor genes that have lower expression levels, are less tolerant to loss-of-function mutations, and more enhancer-rich than genes at colocalized loci. To further investigate the 60% GWAS loci not explained by our regulatory QTLs, we collected H3K27ac CUT&Tag data from rheumatoid arthritis (RA) and healthy controls. We found several unexplained GWAS hits lying within regions with higher H3K27ac activity in RA patients. We also observed that enrichment of RA GWAS heritability is greater in H3K27ac regions in immune cell-types from RA patients compared to healthy controls. Our study paves the way for future QTL studies to elucidate the mechanisms of as yet unexplained GWAS loci.
