## Supplemental Table for "Impact of cell-type and context-dependent regulatory variants on human immune traits"

### Sheet: Phenotypic PCs & number of eQTL
Study	Cell	Number of PCs	Number of eQTLs
DICE	B_NAIVE	8	1826
DICE	CD4_N_STIM	8	1883
DICE	CD4_NAIVE	8	2504
DICE	CD8_N_STIM	8	2001
DICE	CD8_NAIVE	7	2373
DICE	CLASSICAL_MONOCYTES	8	2252
DICE	NK_CD16POS	8	1882
DICE	NONCLASSICAL_MONOCYTES	8	2104
DICE	TFH	9	2053
DICE	TH1	9	1902
DICE	TH1-17	9	2187
DICE	TH17	7	2520
DICE	TH2	8	2160
DICE	TREG_MEMORY	7	1971
DICE	TREG_NAIVE	7	2105
BLUEPRINT	Monocyte	13	7716
BLUEPRINT	Neutrophil	14	6399
BLUEPRINT	T-cell	19	7211
DGN	Whole blood	20	14809
GEUVADIS EUR	LCL	19	9293

### Sheet: Phenotypic PCs & number of sQTL
Study	Cell	Number of PCs	Number of sQTLs
DICE	B_NAIVE	5	1284
DICE	CD4_N_STIM	3	1241
DICE	CD4_NAIVE	3	1706
DICE	CD8_N_STIM	3	1171
DICE	CD8_NAIVE	3	1871
DICE	CLASSICAL_MONOCYTES	3	1762
DICE	NK_CD16POS	4	1070
DICE	NONCLASSICAL_MONOCYTES	3	1807
DICE	TFH	5	1386
DICE	TH1	3	1106
DICE	TH1-17	3	1541
DICE	TH17	3	1752
DICE	TH2	3	1369
DICE	TREG_MEMORY	3	1450
DICE	TREG_NAIVE	3	1305
BLUEPRINT	Monocyte	7	15256
BLUEPRINT	Neutrophil	9	15949
BLUEPRINT	T-cell	4	14651
DGN	Whole blood	10	34656
GEUVADIS EUR	LCL	10	19870

### Sheet: GWAS used in COLOC
Trait	Label	PMID
Allergy and eczema	AE	29892013
Multiple sclerosis	MS	31604244
Rheumatoid arthritis	RA	24390342
Allergic disases	Allergy	29083406
Adult-onset Asthma	Asthma	30929738
Aptopic dermatitis	ApD	26482879
Crohns' disease	IIBDGC - CD	26192919
Inflammaroty bowel disease	IIBDGC - IBD	26192919
Ulcerative colitis	IIBDGC - UC	26192919
Systemic lupus erythematosus	SLE	27399966
Asthma	TAGC - Asthma	29273806
Crohns' disease	CD	28067908
Inflammaroty bowel disease	IBD	28067908
Ulcerative colitis	UC	28067908
Basophil count	BASO#	27863252
Basophil percentage of white cells	BASO%	27863252
Basophil percentage of granulocytes	BASO%GRAN	27863252
Sum basophil neutrophil count	(BASO+NEUT)#	27863252
Sum eosinophil basophil count	(EO+BASO)#	27863252
Eosinophil count	EO#	27863252
Eosinophil percentage of white cells	EO%	27863252
Eosinophil percentage of granulocytes	EO%GRAN	27863252
Granulocyte count	GRAN#	27863252
Granulocyte percentage of myeloid white cells	GRAN%MYELOID	27863252
Hematocrit	HCT	27863252
Hemoglobin concentration	HGB	27863252
High light scatter percentage of red cells	HLSR%	27863252
High light scatter reticulocyte count	HLSR#	27863252
Immature fraction of reticulocytes	IRF	27863252
Lymphocyte count	LYMPH#	27863252
Lymphocyte percentage of white cells	LYMPH%	27863252
Mean corpuscular hemoglobin concentration	MCHC	27863252
Mean corpuscular hemoglobin	MCH	27863252
Mean corpuscular volume	MCV	27863252
Monocyte count	MONO#	27863252
Monocyte percentage of white cells	MONO%	27863252
Mean platelet volume	MPV	27863252
Myeloid white cell count	MYELOID#	27863252
Sum neutrophil eosinophil count	(NEUT+EO)#	27863252
Neutrophil percentage of granulocytes	NEUT%GRAN	27863252
Neutrophil count	NEUT#	27863252
Neutrophil percentage of white cells	NEUT%	27863252
Plateletcrit	PCT	27863252
Platelet distribution width	PDW	27863252
Platelet count	PLT#	27863252
Red blood cell count	RBC#	27863252
Red cell distribution width	RDW	27863252
Reticulocyte count	RET#	27863252
Reticulocyte fraction of red cells	RET%	27863252
White blood cell count	WBC#	27863252
Breast cancer survival	ICOGS BCAC	25890600
Estimated glomerular filtration rate	eGFR	31152163
Height	Height	30124842
Type 2 diabetes	T2D	29632382
Parkinson's disease	PD	31701892
Alzheimer's disease	AD	30617256
Hypertension	Hypertension	31427789
High cholesterol	High cholesterol	31427789
Malignant neoplasm of breast	Malignant neoplasm of breast	31427789
Basal cell carcinoma	Basal cell carcinoma	31427789
Adenocarcinoma	Adenocarcinoma	31427789
Other and unspecified malignant neoplasm of skin	Other and unspecified malignant neoplasm of skin	31427789
Benign neoplasm of colon, rectum, anus and anal canal	Benign neoplasm of colon, rectum, anus and anal canal	31427789
Chronic ischemic heart disease	Chronic ischemic heart disease	31427789
Disorders of lipoprotein metabolism and other lipidemias	Disorders of lipoprotein metabolism and other lipidemias	31427789
Essential (primary) hypertension	Essential (primary) hypertension	31427789
Atrial fibrillation and flutter	Atrial fibrillation and flutter	31427789
Angina	Angina	31427789
High blood pressure	High blood pressure	31427789
Pulse rate	Pulse rate	31427789
Diastolic Blood Pressure	Diastolic Blood Pressure	31427789
Systolic Blood Pressure	Systolic Blood Pressure	31427789

### Sheet: Characteristics of human sample
Characteristics	RA	HC
Number of patients	6	4
Disease duration, median (IQR), years	5.5(0.25-10)	NA
Clinical features
DAS28, median (IQR)	5.8(5.2-8.0)	NA
ESR (mm/h), median (IQR)	35(26-112)	NA
CRP (mg/dL), median (IQR)	6.1(1.5-43.1)	NA
Positivity of RF	4	NA
Positivity of anti-CCP	6	NA
Treatment
NSAIDs	4	NA
DMARDs	4	NA
Glucocorticoids	2	NA
RA, rheumatoid arthritis; HC, healthy controls; IQR, interquartile range;DAS28, RA disease activity score; ESR, erythrocyte sedimentation rate; CRP, C-reactive protein; RF, rheumatoid factor; anti-CCP, anticyclic citrulline polypeptide; NSAIDs, non-steroidal anti-inflammatory drugs; NA, not applicable; DMARDs, disease-modifying antirheumatic drugs
